# Antibody-mediated cellular responses are dysregulated in Multisystem Inflammatory Syndrome in Children (MIS-C)

**DOI:** 10.1101/2024.04.16.589585

**Authors:** Jenna K Dick, Jules A Sangala, Venkatramana D Krishna, Aaron Khaimraj, Lydia Hamel, Spencer M Erickson, Dustin Hicks, Yvette Soigner, Laura E Covill, Alexander Johnson, Michael J Ehrhardt, Keenan Ernst, Petter Brodin, Richard A Koup, Alka Khaitan, Carly Baehr, Beth K Thielen, Christine M Henzler, Caleb Skipper, Jeffrey S Miller, Yenan T Bryceson, Jianming Wu, Chandy C John, Angela Panoskaltsis-Mortari, Alberto Orioles, Marie E Steiner, Maxim C-J Cheeran, Marco Pravetoni, Geoffrey T Hart

## Abstract

Multisystem Inflammatory Syndrome in Children (MIS-C) is a severe complication of SARS-CoV-2 infection characterized by multi-organ involvement and inflammation. Testing of cellular function *ex vivo* to understand the aberrant immune response in MIS-C is limited. Despite strong antibody production in MIS-C, SARS-CoV-2 nucleic acid testing can remain positive for 4-6 weeks after infection. Therefore, we hypothesized that dysfunctional cell-mediated antibody responses downstream of antibody production may be responsible for delayed clearance of viral products in MIS-C. In MIS-C, monocytes were hyperfunctional for phagocytosis and cytokine production, while natural killer (NK) cells were hypofunctional for both killing and cytokine production. The decreased NK cell cytotoxicity correlated with an NK exhaustion marker signature and systemic IL-6 levels. Potentially providing a therapeutic option, cellular engagers of CD16 and SARS-CoV-2 proteins were found to rescue NK cell function *in vitro*. Together, our results reveal dysregulation in antibody-mediated cellular responses unique to MIS-C that likely contribute to the immune pathology of this disease.

**Summary:** MIS-C is a severe complication of SARS-CoV-2 infection characterized by multi-organ involvement and inflammation. Limited studies tested cellular function *ex vivo* to understand the aberrant immune response in MIS-C. We found dysregulation in antibody-mediated cellular responses unique to MIS-C that likely contribute to the immune pathology of this disease

Graphical abstract
