## Supplemental Table 1 for "Antibody-mediated cellular responses are dysregulated in Multisystem Inflammatory Syndrome in Children (MIS-C)"

### Sheet: Sheet1
Supplemental Table 1. List of antibodies, reagants and sequences used.
Reagent	Source	Identifier
Biological Assay Reagents
Healthy adult whole blood	Memorial Blood Bank	N/A
RPMI-1640	Kd Medical	50-101-8907
Ficoll	MP Biomedicals	ICN50494
ACK Lysis Buffer	Lonza	BP10-548E
Fetal bovine serum	PEAK Serum	PS-FB1
EDTA	Fisher	BP2482-1
Pen/Strep	Gibco	1514022
Genatmicin	Sigma	G1272
Human IL-15	NCI	N/A
BFA	Millipore Sigma	20350-15-6
Monensin	Millipore Sigma	M5273
Formaldehyde	Thermo	28908
Triton	Fisher	BP151-500
BSA	MP Biomedicals	810681
K562 WT Cell line	ATCC	CCL-243
HEK 293 T Cell Line	ATCC	CRL-3216
SARS-CoV-2 Spike expressing HEK293 cells (293 SARS2)	Invivogen	293-cov2-sdf
Normomicin	Invivogen	ant-nr-05
Blasticidin	Invivogen	anti-bl-05
Anti-SARS-CoV2 RBD IgG1 mAb	Invivogen	cov2rbdc2-mab1-3
20X PBS-T buffer concentrate	Pierce	28352
SigmaFAS OPD substrate	Sigma	P9187
Goat anti-human secondary, HRP conjugate	Alpha Diagnostics	10320
Dimethyl sulfoxide	Sigma	D260-100ML
Cell Trace CFSE	Thermo Fischer	C34554
SARS-CoV-2 isolate 2019-nCoV/USA-WA1/2020	BEI Resources, NIH	NR-52281
Vero E6	ATCC	CRL-1586
Dulbecco's Modiefed Eage Media (DMEM)	Thermo Fischer	11965092
SARS-CoV-2 (2019-nCoV) Spike S2 ECD-His Recombinant Protein	Sino Biological	40590-V08B
SARS-CoV-2 (2019-nCoV) Spike RBD-His Recombinant Protein, Biotinylated	Sino Biological	40592-V08H-B
Critical Commercial Assays
DNAEasy Kit	Qiagen	69506
IL-32 kit	RayBioTech	ELH-Il32A
Magnetic bead set	R&D	FCSTM-18-25
ZYMO maxiprep kit	Zymo research	D4202
Wizard Genomic DNA Purification Kit	Promega	A11120
Puregene Blood Core Kit C	Qiagen	158476
HiFi assembly kit	New England Biolabs	E5520S
Software and Algorithms
FlowJo (10.8.0)	FlowJo	N/A
Excel (16.54)	Microsoft	N/A
RStudio (1.4.1717)	N/A	N/A
Prism (10)	GraphPad	N/A
Illustrator (25.4.1)	Adobe	N/A
Software Primer Express v3.0	Applied Biosystems Inc	N/A
MAFFT v7.4		N/A
R Studio Pheatmap (Kolde, 2019)		N/A
Sequences
Name of sequence	Source		Sequence
M1 biotin for ELISA	Genscript		MADSNGTITVEELKKLLEGGGG{Lys(Biotin)}
M2 biotin for ELISA	Genscript		RINWITGGGGG{Lys(Biotin)}
E1 biotin for ELISA	Genscript		MYSFVSEETGTLIVNSGGGG{Lys(Biotin)}
Cy5-oligo-cholesterol probe	IDT		(5’Cy5/TC AGT TCA GGA CCT CGG CT/3’CholTEG/
Reverse complement quencher	IDT		AGCCGAGGGTCCTGAACTGA/3IAbRQSp/
Antibodies
Antigen	Clone	Fluorophore	Dilution	Manufacturer	Catalogue number
Intracellular
Arginase 1	A1exF5	PE/Cy7	1 to 200	eBioscience	25-3697-80
Granzyme B	GB11	AF647	1 to 100	BD Pharmingen	560212
Ki-67	B56	BUV395	1 to 100	BD Horizon	564071
IFNg	B27	PE-CF594	1 to 50	BD Horizon	562392
IL-1b	8516	APC	1 to 50	Thermo Fischer	MA523597
IL-32	KU32-52	Biotin	1 to 100	Biolegend	513503
IL-6	MQ2-13A5	FITC	1 to 100	BD Biosciences	554544
iNos	CXNFT	PerCP-eF710	1 to 50	eBioscience	46-5920-82
Perforin	G9	PE-CF594	1 to 50	BD Biosciences	563763
TNFa	Mab11	R718	1 to 100	BD	566957
Extracellular
CD107a	H4A3	BV421	1 to 100	Biolegend	328626
CD14	63D3	BV510	1 to 200	Biolegend	367124
CD16	3G8	BUV661	1 to 200	BD Optibuild	750284
CD3	OKT3	BV650	1 to 200	Biolegend	317324
CD3	SK7	BUV805	1 to 00	BD Biosciences	612893
CD4	SK3	BUV496	1 to 200	BD Horizon	612936
CD56	F109	PC5.5 (PECy5.5)	1 to 50	Beckman Coulter	A79388
CD57	QA17A04	BV785	1 to 200	Biolegend	393330
CD64	10.1	BUV737	1 to 75	BD Biosciences	612777
CD8a	RPA-T8	BV650	1 to 200	Biolegend	301042
CTLA-4	BNI3	APC-Cy7	1 to 200	Biolegend	369614
Gamma Delta TCR	B1	BUV395	1 to 10	BD Biosciences	566215
HLA-DR	L243	BV510	1 to 200	Biolegend	307646
KLRG1	SA231A2	BV711	1 to 50	Biolegend	138427
NKG2c	REA205	PE-Vio 770	1 to 50	Miltenyi	130-120-449
PD-1	PD1.3.1.3	PE	1 to 50	Miltenyi	130-117-384
Siglec-7	REA214	APC-Vio770	1 to 25	Miltenyi	130-101-009
Siglec-9	K8	PE/Cy7	1 to 50	Biolegend	351519
Streptavidin		BUV563	1 to 25	BD Biosciences	612935
TCR V a7.2 (MAIT celll)	3C10	BV711	1 to 100	Biolegend	351732
TIGIT	A15153G	BV605	1 to 25	Biolegend	372712
Tim-3 (CD366)	F38-2E2	BV605	1 to 50	Biolegend	345018
Viability Dye		UV Blue (UV 450)	1 to 300	Tonbo	13-0868-T100
Viability Dye		APC-ef710	1 to 500	Tonbo	13-0863-T100
